# Site-specific O-glycosylation analysis of SARS-CoV-2 spike protein produced in insect and human cells

**DOI:** 10.1101/2021.02.03.429627

**Authors:** Ieva Bagdonaite, Andrew J. Thompson, Xiaoning Wang, Max Søgaard, Cyrielle Fougeroux, Martin Frank, Jolene K. Diedrich, John R. Yates, Ali Salanti, Sergey Y. Vakhrushev, James C. Paulson, Hans H. Wandall

## Abstract

Enveloped viruses hijack not only the host translation processes, but also its glycosylation machinery, and to a variable extent cover viral surface proteins with tolerogenic host-like structures. SARS-CoV-2 surface protein S presents as a trimer on the viral surface and is covered by a dense shield of N-linked glycans, and a few O-glycosites have been reported. The location of O-glycans is controlled by a large family of initiating enzymes with variable expression in cells and tissues and hence difficult to predict. Here, we used our well-established O-glycoproteomic workflows to map the precise positions of O-linked glycosylation sites on three different entities of protein S – insect cell or human cell-produced ectodomains, or insect cell derived receptor binding domain (RBD). In total 25 O-glycosites were identified, with similar patterns in the two ectodomains of different cell origin, and a distinct pattern of the monomeric RBD. Strikingly, 16 out of 25 O-glycosites were located within three amino acids from known N-glycosites. However, O-glycosylation was primarily found on peptides that were unoccupied by N-glycans, and otherwise had low overall occupancy. This suggests possible complementary functions of O-glycans in immune shielding and negligible effects of O-glycosylation on subunit vaccine design for SARS-CoV-2.
