## Supplementary material for "Site-specific O-glycosylation analysis of SARS-CoV-2 spike protein produced in insect and human cells": Dataset S3

### Sheet: Insect RBD
Chymotrypsin							Glu-C + Trypsin
Glycosite	∑peak area						∑peak area
	Total	Peptides	Glycopeptides	% peak area			Total	Peptides	Glycopeptides	% peak area		Average % peak area both digestions
T323 all	13298929165	13081844691	217084474	0.0163235		T323 all	1.07708e+10	1.07708e+10	0	0		0.00816173
T333 all	1.2737e+10	1.25562e+10	180822525	0.0141967		T333 all	5.4283e+09	5.4283e+09	0	0		0.00709833
T333 D331	1.25562e+10	1.25562e+10	0	0		T333 D331	5.35364e+09	5.35364e+09	0	0		0
T333 N331	180822525	0	180822525	1		T333 N331	74663712	74663712	0	0		0.5
T345 all	1.21513e+09	1199235883	1.5891e+07	0.0130777		T345 all	74663712	74663712	0	0		0.00653883
T345 D343	1199235883	1199235883	0	0		T345 D343	74663712	74663712	0	0		0
T345 N343	1.5891e+07	0	1.5891e+07	1		T345 N343	0	0	0			N/A
T415 all	6.9921e+10	6.97986e+10	1.22395e+08	0.00175048		T415 all	1.43681e+10	1.43681e+10	0	0		0.000875238
T523 all	2.12568e+10	2.12529e+10	3.92122e+06	0.000184469		T523 all	1.96354e+10	1.96354e+10	0	0		9.22347e-05

### Sheet: T315
Chymotrypsin
Checked	Confidence	Annotated Sequence	Modifications	Modifications in Proteins	Contaminant	Qvality PEP	Qvality q-value	# Protein Groups	# Proteins	# PSMs	Master Protein Accessions	Positions in Master Proteins	# Missed Cleavages	Theo. MH+ [Da]	Abundance: F11: Sample	Quan Info	Found in Sample: [S11] F11: Sample	Confidence (by Search Engine): Sequest HT	Percolator q-Value (by Search Engine): Sequest HT	Percolator PEP (by Search Engine): Sequest HT	XCorr (by Search Engine): Sequest HT	Top Apex RT [min]
TRUE	High	[H].IGGSGSFTVEKGIYQTSNF.[R]			FALSE	0.00629062	0	1	1	2	QHD43416.1_S2_RBD	QHD43416.1_S2_RBD [127-145]	2	1991.97	3.60054e+06		High	High	0	0.01202	3.51	104.47
TRUE	High	[F].TVEKGIYQTSNF.[R]	1xDeamidated [N11]		FALSE	0.0031198	0	1	1	7	QHD43416.1_S2_RBD	QHD43416.1_S2_RBD [134-145]	1	1387.67	190118024		High	High	0	0.01293	3.71	74.57
TRUE	High	[F].TVEKGIYQTSNF.[R]	1xHexNAc [S/T]	QHD43416.1_S2_RBD 1xHexNAc [T/S]	FALSE	0.00276013	0	1	1	2	QHD43416.1_S2_RBD	QHD43416.1_S2_RBD [134-145]	1	1589.77		No Quan Values	High	High	0	0.007254	2.45
TRUE	High	[F].TVEKGIYQTSNF.[R]			FALSE	0.00476995	0	1	1	6	QHD43416.1_S2_RBD	QHD43416.1_S2_RBD [134-145]	1	1386.69	1985157504		High	High	0	0.07397	3.24	72.06
TRUE	High	[F].TVEKGIYQTSN.[F]			FALSE	0.0956438	0.00936225	1	1	2	QHD43416.1_S2_RBD	QHD43416.1_S2_RBD [134-144]	1	1239.62	13446756		High	High	0.003676	0.1138	3	45.13
Glu-C + Try
Checked	Confidence	Annotated Sequence	Modifications	Modifications in Proteins	Contaminant	Qvality PEP	Qvality q-value	# Protein Groups	# Proteins	# PSMs	Master Protein Accessions	Positions in Master Proteins	# Missed Cleavages	Theo. MH+ [Da]	# Razor Quan Results	Abundance: F14: Sample	Quan Info	Found in Sample: [S14] F14: Sample	Confidence (by Search Engine): Sequest HT	Percolator q-Value (by Search Engine): Sequest HT	Percolator PEP (by Search Engine): Sequest HT	XCorr (by Search Engine): Sequest HT	Top Apex RT [min]
TRUE	High	[E].KGIYQTSNFRVQPTE.[S]			FALSE	4.75464e-06	0	1	1	4	QHD43416.1_S2_RBD	QHD43416.1_S2_RBD [137-151]	2	1767.9	0	57239402		High	High	0	0.0002045	4.93	68.62
TRUE	High	[E].KGIYQTSNFRVQPTE.[S]	1xDeamidated [N8]		FALSE	0.000309174	0	1	1	8	QHD43416.1_S2_RBD	QHD43416.1_S2_RBD [137-151]	2	1768.89	0	1.60009e+07		High	High	0	0.001224	4.61	70.9
TRUE	High	[E].KGIYQTSNFR.[V]			FALSE	0.000192154	0	1	1	32	QHD43416.1_S2_RBD	QHD43416.1_S2_RBD [137-146]	1	1213.63	0	10676687744		High	High	0	0.0003276	3.46	48.04
TRUE	High	[E].KGIYQTSNFR.[V]	1xDeamidated [N8]		FALSE	7.04029e-05	0	1	1	21	QHD43416.1_S2_RBD	QHD43416.1_S2_RBD [137-146]	1	1214.62	0	603598872		High	High	0	0.0001366	4.29	56.77
TRUE	High	[K].GIYQTSNFRVQPTESIVR.[F]	1xHexNAc [S/T/Y]	QHD43416.1_S2_RBD 1xHexNAc [T/S/Y]	FALSE	0.0255015	0	1	1	5	QHD43416.1_S2_RBD	QHD43416.1_S2_RBD [138-155]	2	2298.17	0		No Quan Values	High	High	0	0.0166	3.03
TRUE	High	[K].GIYQTSNFRVQPTESIVR.[F]	1xDeamidated [N7]		FALSE	0.0171569	0	1	1	4	QHD43416.1_S2_RBD	QHD43416.1_S2_RBD [138-155]	2	2096.08	0	6.06389e+06		High	High	0	0.08084	3.04	90.11
TRUE	High	[K].GIYQTSNFRVQPTESIVR.[F]			FALSE	0.000133913	0	1	1	6	QHD43416.1_S2_RBD	QHD43416.1_S2_RBD [138-155]	2	2095.09	0	54863861		High	High	0	0.0001042	5.7	87.38
TRUE	High	[K].GIYQTSNFRVQPTE.[S]	1xDeamidated [N7]		FALSE	0.00372209	0	1	1	4	QHD43416.1_S2_RBD	QHD43416.1_S2_RBD [138-151]	1	1640.79	0	1.53962e+07		High	High	0	0.003698	3.3	83.12
TRUE	High	[K].GIYQTSNFRVQPTE.[S]			FALSE	0.00665644	0	1	1	2	QHD43416.1_S2_RBD	QHD43416.1_S2_RBD [138-151]	1	1639.81	0	6506007		High	High	0	0.00629	3.53	80.17
TRUE	High	[K].GIYQTSNFR.[V]	1xDeamidated [N7]		FALSE	0.0453763	0	1	1	12	QHD43416.1_S2_RBD	QHD43416.1_S2_RBD [138-146]	0	1086.52	0	8.95888e+08		High	High	0	0.053	2.26	67.76
TRUE	High	[K].GIYQTSNFR.[V]			FALSE	0.0441984	0	1	1	35	QHD43416.1_S2_RBD	QHD43416.1_S2_RBD [138-146]	0	1085.54	0	10046816536		High	High	0	0.04905	2.23	60.41

### Sheet: T323
Chymotrypsin																										Abundances
Checked	Confidence	Annotated Sequence	Modifications	Modifications in Proteins	Contaminant	Qvality PEP	Qvality q-value	# Protein Groups	# Proteins	# PSMs	Master Protein Accessions	Positions in Master Proteins	# Missed Cleavages	Theo. MH+ [Da]	Abundance: F11: Sample	Quan Info	Found in Sample: [S11] F11: Sample	Confidence (by Search Engine): Sequest HT	Percolator q-Value (by Search Engine): Sequest HT	Percolator PEP (by Search Engine): Sequest HT	XCorr (by Search Engine): Sequest HT	Top Apex RT [min]				Peptides	Glycopeptides
TRUE	High	[F].RVQPTESIVRFPNITNLCPF.[G]	1xCarbamidomethyl [C18]; 1xDeamidated [N]		FALSE	0.000854598	0	1	1	105	QHD43416.1_S2_RBD	QHD43416.1_S2_RBD [146-165]	2	2389.23	8.24899e+09		High	High	0	0.001056	3.79	109.16				8.24899e+09	58631224
TRUE	High	[F].RVQPTESIVRFPNITNLCPF.[G]	1xCarbamidomethyl [C18]; 1xHexNAc [T15]	QHD43416.1_S2_RBD 1xHexNAc [T160]	FALSE	0.0219614	0	1	1	2	QHD43416.1_S2_RBD	QHD43416.1_S2_RBD [146-165]	2	2591.33	134865120		High	High	0	0.05006	3.55	108.96				134865120	149519852
TRUE	High	[F].RVQPTESIVRFPNITNL.[C]	1xDeamidated [N13]; 1xHex(1)HexNAc(1) [S/T]	QHD43416.1_S2_RBD 1xHex(1)HexNAc(1) [T/S]	FALSE	0.011927	0	1	1	4	QHD43416.1_S2_RBD	QHD43416.1_S2_RBD [146-162]	1	2350.21	58631224		High	High	0	0.02879	4.33	108.41				45957405	8933398
TRUE	High	[F].RVQPTESIVRFPNITNL.[C]	1xDeamidated [N13]; 1xHexNAc [T/S]	QHD43416.1_S2_RBD 1xHexNAc [T/S]	FALSE	0.000356275	0	1	1	6	QHD43416.1_S2_RBD	QHD43416.1_S2_RBD [146-162]	1	2188.16	149519852		High	High	0	0.02537	4.67	108.51				4.01457e+09
TRUE	High	[F].RVQPTESIVRFPNITNL.[C]	1xHexNAc [T15]	QHD43416.1_S2_RBD 1xHexNAc [T160]	FALSE	0.00220819	0	1	1	6	QHD43416.1_S2_RBD	QHD43416.1_S2_RBD [146-162]	1	2187.18	45957405		High	High	0	0.005859	4.99	108.37				184619952
TRUE	High	[F].RVQPTESIVRFPNITNL.[C]	1xDeamidated [N13]		FALSE	0.000828825	0	1	1	5	QHD43416.1_S2_RBD	QHD43416.1_S2_RBD [146-162]	1	1985.08	4.01457e+09		High	High	0	0.002867	5.25	108.66				75542246
TRUE	High	[F].RVQPTESIVRFPNITN.[L]	1xDeamidated [N]		FALSE	0.00872523	0	1	1	5	QHD43416.1_S2_RBD	QHD43416.1_S2_RBD [146-161]	1	1872	184619952		High	High	0	0.05179	4.27	95.3				32436072
TRUE	High	[F].RVQPTESIVRFPNIT.[N]	1xDeamidated [N13]		FALSE	0.00113567	0	1	1	12	QHD43416.1_S2_RBD	QHD43416.1_S2_RBD [146-160]	1	1757.95	75542246		High	High	0	0.02165	4.37	97.59				3.44864e+08
TRUE	High	[F].RVQPTESIVRFPN.[I]	1xDeamidated [N13]		FALSE	0.00325931	0	1	1	4	QHD43416.1_S2_RBD	QHD43416.1_S2_RBD [146-158]	1	1543.82	32436072		High	High	0	0.006695	4.65	78.75
TRUE	High	[F].RVQPTESIVR.[F]	1xHexNAc [T5]	QHD43416.1_S2_RBD 1xHexNAc [T150]	FALSE	0.078035	0.00658825	1	1	2	QHD43416.1_S2_RBD	QHD43416.1_S2_RBD [146-155]	0	1387.75	8933398		High	High	0.003676	0.0977	2.96	41.9				1.30818e+10	217084474
TRUE	High	[F].RVQPTESIVR.[F]			FALSE	0.00436976	0	1	1	6	QHD43416.1_S2_RBD	QHD43416.1_S2_RBD [146-155]	0	1184.67	3.44864e+08		High	High	0	0.008693	3.85	43.69					0.0163235
Glu-C + Trypsin
Checked	Confidence	Annotated Sequence	Modifications	Modifications in Proteins	Contaminant	Qvality PEP	Qvality q-value	# Protein Groups	# Proteins	# PSMs	Master Protein Accessions	Positions in Master Proteins	# Missed Cleavages	Theo. MH+ [Da]	# Razor Quan Results	Abundance: F14: Sample	Quan Info	Found in Sample: [S14] F14: Sample	Confidence (by Search Engine): Sequest HT	Percolator q-Value (by Search Engine): Sequest HT	Percolator PEP (by Search Engine): Sequest HT	XCorr (by Search Engine): Sequest HT	Top Apex RT [min]			Abundances
TRUE	High	[K].GIYQTSNFRVQPTESIVR.[F]	1xHexNAc [S/T/Y]	QHD43416.1_S2_RBD 1xHexNAc [T/S/Y]	FALSE	0.0255015	0	1	1	5	QHD43416.1_S2_RBD	QHD43416.1_S2_RBD [138-155]	2	2298.17	0		No Quan Values	High	High	0	0.0166	3.03				Peptides	Glycopeptides
TRUE	High	[K].GIYQTSNFRVQPTESIVR.[F]	1xDeamidated [N7]		FALSE	0.0171569	0	1	1	4	QHD43416.1_S2_RBD	QHD43416.1_S2_RBD [138-155]	2	2096.08	0	6.06389e+06		High	High	0	0.08084	3.04	90.11			6.06389e+06
TRUE	High	[K].GIYQTSNFRVQPTESIVR.[F]			FALSE	0.000133913	0	1	1	6	QHD43416.1_S2_RBD	QHD43416.1_S2_RBD [138-155]	2	2095.09	0	54863861		High	High	0	0.0001042	5.7	87.38			54863861
TRUE	High	[N].FRVQPTESIVR.[F]			FALSE	0.0501812	0	1	1	4	QHD43416.1_S2_RBD	QHD43416.1_S2_RBD [145-155]	2	1331.74	0	60349004		High	High	0	0.1367	4.56	65.09			60349004
TRUE	High	[F].RVQPTESIVR.[F]			FALSE	0.108516	0.00419667	1	1	2	QHD43416.1_S2_RBD	QHD43416.1_S2_RBD [146-155]	2	1184.67	0	14507653		High	High	0	0.03755	4.11	43.44			14507653
TRUE	High	[R].VQPTESIVRFPN.[I]	1xDeamidated [N12]		FALSE	0.135039	0.00419667	1	1	4	QHD43416.1_S2_RBD	QHD43416.1_S2_RBD [147-158]	2	1387.72	0	38359884		High	High	0	0.04721	3.03	94.05			38359884
TRUE	High	[R].VQPTESIVR.[F]			FALSE	0.037901	0	1	1	17	QHD43416.1_S2_RBD	QHD43416.1_S2_RBD [147-155]	1	1028.57	0	10596668316		High	High	0.001067	0.1565	2.35	50.89			10596668316
																										1.07708e+10	0
																											0

### Sheet: T333
Chymotrypsin																										Abundances
Checked	Confidence	Annotated Sequence	Modifications	Modifications in Proteins	Contaminant	Qvality PEP	Qvality q-value	# Protein Groups	# Proteins	# PSMs	Master Protein Accessions	Positions in Master Proteins	# Missed Cleavages	Theo. MH+ [Da]	Abundance: F11: Sample	Quan Info	Found in Sample: [S11] F11: Sample	Confidence (by Search Engine): Sequest HT	Percolator q-Value (by Search Engine): Sequest HT	Percolator PEP (by Search Engine): Sequest HT	XCorr (by Search Engine): Sequest HT	Top Apex RT [min]				Peptides	Glycopeptides	N-peptides	N-glycopeptides	D-peptides	D-glycopeptides
TRUE	High	[F].RVQPTESIVRFPNITNLCPF.[G]	1xCarbamidomethyl [C18]; 1xDeamidated [N]		FALSE	0.000854598	0	1	1	105	QHD43416.1_S2_RBD	QHD43416.1_S2_RBD [146-165]	2	2389.23	8.24899e+09		High	High	0	0.001056	3.79	109.16				8.24899e+09	134865120		134865120	8.24899e+09
TRUE	High	[F].RVQPTESIVRFPNITNLCPF.[G]	1xCarbamidomethyl [C18]; 1xHexNAc [T15]	QHD43416.1_S2_RBD 1xHexNAc [T160]	FALSE	0.0219614	0	1	1	2	QHD43416.1_S2_RBD	QHD43416.1_S2_RBD [146-165]	2	2591.33	134865120		High	High	0	0.05006	3.55	108.96				4.01457e+09	45957405		45957405	4.01457e+09
TRUE	High	[F].RVQPTESIVRFPNITNL.[C]	1xHexNAc [T15]	QHD43416.1_S2_RBD 1xHexNAc [T160]	FALSE	0.00220819	0	1	1	6	QHD43416.1_S2_RBD	QHD43416.1_S2_RBD [146-162]	1	2187.18	45957405		High	High	0	0.005859	4.99	108.37				184619952				184619952
TRUE	High	[F].RVQPTESIVRFPNITNL.[C]	1xDeamidated [N13]		FALSE	0.000828825	0	1	1	5	QHD43416.1_S2_RBD	QHD43416.1_S2_RBD [146-162]	1	1985.08	4.01457e+09		High	High	0	0.002867	5.25	108.66				75542246				75542246
TRUE	High	[F].RVQPTESIVRFPNITN.[L]	1xDeamidated [N]		FALSE	0.00872523	0	1	1	5	QHD43416.1_S2_RBD	QHD43416.1_S2_RBD [146-161]	1	1872	184619952		High	High	0	0.05179	4.27	95.3				32436072				32436072
TRUE	High	[F].RVQPTESIVRFPNIT.[N]	1xDeamidated [N13]		FALSE	0.00113567	0	1	1	12	QHD43416.1_S2_RBD	QHD43416.1_S2_RBD [146-160]	1	1757.95	75542246		High	High	0	0.02165	4.37	97.59
TRUE	High	[F].RVQPTESIVRFPN.[I]	1xDeamidated [N13]		FALSE	0.00325931	0	1	1	4	QHD43416.1_S2_RBD	QHD43416.1_S2_RBD [146-158]	1	1543.82	32436072		High	High	0	0.006695	4.65	78.75				1.25562e+10	180822525	0	180822525	1.25562e+10	0
																											0.0141967		1		0
Glu-C + Trypsin
Checked	Confidence	Annotated Sequence	Modifications	Modifications in Proteins	Contaminant	Qvality PEP	Qvality q-value	# Protein Groups	# Proteins	# PSMs	Master Protein Accessions	Positions in Master Proteins	# Missed Cleavages	Theo. MH+ [Da]	# Razor Quan Results	Abundance: F14: Sample	Quan Info	Found in Sample: [S14] F14: Sample	Confidence (by Search Engine): Sequest HT	Percolator q-Value (by Search Engine): Sequest HT	Percolator PEP (by Search Engine): Sequest HT	XCorr (by Search Engine): Sequest HT	Top Apex RT [min]
TRUE	High	[R].FPNITNLCPFGEVFNATR.[F]	1xCarbamidomethyl [C8]; 2xDeamidated [N6; N]		FALSE	7.95476e-07	0	1	1	2	QHD43416.1_S2_RBD	QHD43416.1_S2_RBD [156-173]	1	2098.99	0	74663712		High	High	0	1.62e-06	3.98	109.94
TRUE	High	[R].FPNITNLCPFGE.[V]	1xCarbamidomethyl [C8]; 1xDeamidated [N]		FALSE	0.00198287	0	1	1	72	QHD43416.1_S2_RBD	QHD43416.1_S2_RBD [156-167]	0	1409.64	0	5.3038e+09		High	High	0	0.005201	2.94	109.93			Abundances
TRUE	High	[R].FPNITNLCPFGE.[V]	1xCarbamidomethyl [C8]; 2xDeamidated [N3; N6]		FALSE	0.00651148	0	1	1	2	QHD43416.1_S2_RBD	QHD43416.1_S2_RBD [156-167]	0	1410.62	0	49842088		High	High	0	0.006158	3.16	110.08			Peptides	Glycopeptides	N-peptides	N-glycopeptides	D-peptides	D-glycopeptides
																										74663712		74663712		5.3038e+09
																										5.3038e+09				49842088
																										49842088
																										5.4283e+09	0	74663712	0	5.35364e+09	0
																											0		0		0

### Sheet: T345
Chymotrypsin																										Abundances
Checked	Confidence	Annotated Sequence	Modifications	Modifications in Proteins	Contaminant	Qvality PEP	Qvality q-value	# Protein Groups	# Proteins	# PSMs	Master Protein Accessions	Positions in Master Proteins	# Missed Cleavages	Theo. MH+ [Da]	Abundance: F11: Sample	Quan Info	Found in Sample: [S11] F11: Sample	Confidence (by Search Engine): Sequest HT	Percolator q-Value (by Search Engine): Sequest HT	Percolator PEP (by Search Engine): Sequest HT	XCorr (by Search Engine): Sequest HT	Top Apex RT [min]				Peptides	Glycopeptides	N-peptides	N-glycopeptides	D-peptides	D-glycopeptides
TRUE	High	[F].GEVFNATRFASVY.[A]	1xHexNAc [T/Y]	QHD43416.1_S2_RBD 1xHexNAc [T/Y]	FALSE	0.0143493	0	1	1	3	QHD43416.1_S2_RBD	QHD43416.1_S2_RBD [166-178]	2	1663.8	12327958		High	High	0	0.06869	3.08	105.38				1184294144	12327958		12327958	1184294144
TRUE	High	[F].GEVFNATRF.[A]	1xDeamidated [N5]		FALSE	0.00666146	0	1	1	4	QHD43416.1_S2_RBD	QHD43416.1_S2_RBD [166-174]	1	1041.5	1184294144		High	High	0	0.01289	2.79	86.81				14941739	3.56306e+06		3.56306e+06	14941739
TRUE	High	[F].NATRFASVY.[A]	1xHexNAc [T3]	QHD43416.1_S2_RBD 1xHexNAc [T172]	FALSE	0.108235	0.00936225	1	1	3	QHD43416.1_S2_RBD	QHD43416.1_S2_RBD [170-178]	1	1231.6	3.56306e+06		High	High	0.0009067	0.1819	1.98	64.6
TRUE	High	[F].NATRFASVY.[A]	1xDeamidated [N1]		FALSE	0.0313352	0	1	1	2	QHD43416.1_S2_RBD	QHD43416.1_S2_RBD [170-178]	1	1029.5	14941739		High	High	0.005195	0.2961	2.61	75.85				1199235883	1.5891e+07	0	1.5891e+07	1199235883	0
																											0.0130777		1		0
Glu-C + Trypsin																										Abundances
Checked	Confidence	Annotated Sequence	Modifications	Modifications in Proteins	Contaminant	Qvality PEP	Qvality q-value	# Protein Groups	# Proteins	# PSMs	Master Protein Accessions	Positions in Master Proteins	# Missed Cleavages	Theo. MH+ [Da]	# Razor Quan Results	Abundance: F14: Sample	Quan Info	Found in Sample: [S14] F14: Sample	Confidence (by Search Engine): Sequest HT	Percolator q-Value (by Search Engine): Sequest HT	Percolator PEP (by Search Engine): Sequest HT	XCorr (by Search Engine): Sequest HT	Top Apex RT [min]			Peptides	Glycopeptides	N-peptides	N-glycopeptides	D-peptides	D-glycopeptides
TRUE	High	[R].FPNITNLCPFGEVFNATR.[F]	1xCarbamidomethyl [C8]; 2xDeamidated [N6; N]		FALSE	7.95476e-07	0	1	1	2	QHD43416.1_S2_RBD	QHD43416.1_S2_RBD [156-173]	1	2098.99	0	74663712		High	High	0	1.62e-06	3.98	109.94			74663712				74663712
																										74663712	0	0	0	74663712	0
																											0				0

### Sheet: T415
Chymotrypsin																									Abundances
Checked	Confidence	Annotated Sequence	Modifications	Modifications in Proteins	Contaminant	Qvality PEP	Qvality q-value	# Protein Groups	# Proteins	# PSMs	Master Protein Accessions	Positions in Master Proteins	# Missed Cleavages	Theo. MH+ [Da]	Abundance: F11: Sample	Quan Info	Found in Sample: [S11] F11: Sample	Confidence (by Search Engine): Sequest HT	Percolator q-Value (by Search Engine): Sequest HT	Percolator PEP (by Search Engine): Sequest HT	XCorr (by Search Engine): Sequest HT	Top Apex RT [min]			Peptides	Glycopeptides
TRUE	High	[Y].ADSFVIRGDEVRQIAPGQTGKIADYNY.[K]			FALSE	8.42343e-06	0	1	1	8	QHD43416.1_S2_RBD	QHD43416.1_S2_RBD [224-250]	2	2983.49	2.94459e+07		High	High	0	9.784e-06	8.55	101.08			2.94459e+07	1.22395e+08
TRUE	High	[Y].ADSFVIRGDEVRQIAPGQTGKIADY.[N]			FALSE	1.48983e-06	0	1	1	11	QHD43416.1_S2_RBD	QHD43416.1_S2_RBD [224-248]	1	2706.38	1149113900		High	High	0	1.995e-05	8.55	96.46			1149113900
TRUE	High	[Y].ADSFVIRGDEVRQIAPGQTGKIA.[D]			FALSE	0.00541711	0	1	1	2	QHD43416.1_S2_RBD	QHD43416.1_S2_RBD [224-246]	1	2428.29	10794224		High	High	0	0.006218	5.17	86.85			10794224
TRUE	High	[Y].ADSFVIRGDEVRQIAPGQTGK.[I]			FALSE	1.66675e-05	0	1	1	8	QHD43416.1_S2_RBD	QHD43416.1_S2_RBD [224-244]	1	2244.17	72584076		High	High	0	1.935e-05	6.98	78.25			72584076
TRUE	High	[Y].ADSFVIRGDEVRQIAPGQTG.[K]			FALSE	4.88923e-05	0	1	1	4	QHD43416.1_S2_RBD	QHD43416.1_S2_RBD [224-243]	1	2116.08	22060914		High	High	0	5.674e-05	6.59	86.28			22060914
TRUE	High	[Y].ADSFVIRGDEVRQIAPGQT.[G]			FALSE	6.46893e-05	0	1	1	4	QHD43416.1_S2_RBD	QHD43416.1_S2_RBD [224-242]	1	2059.06	10321150		High	High	0	7.504e-05	6.64	86.83			10321150
TRUE	High	[D].SFVIRGDEVRQIAPGQTGKIADY.[N]			FALSE	8.38666e-06	0	1	1	4	QHD43416.1_S2_RBD	QHD43416.1_S2_RBD [226-248]	1	2520.32	25591396		High	High	0	9.75e-06	8.56	93.46			25591396
TRUE	High	[F].VIRGDEVRQIAPGQTGKIADYNY.[K]	1xDeamidated [N22]		FALSE	0.0203032	0	1	1	4	QHD43416.1_S2_RBD	QHD43416.1_S2_RBD [228-250]	1	2564.31	3097957		High	High	0.002538	0.2825	4.56	82.83			3097957
TRUE	High	[F].VIRGDEVRQIAPGQTGKIADYNY.[K]			FALSE	6.32062e-07	0	1	1	20	QHD43416.1_S2_RBD	QHD43416.1_S2_RBD [228-250]	1	2563.33	3377063456		High	High	0	6.706e-06	8.89	81.22			3377063456
TRUE	High	[F].VIRGDEVRQIAPGQTGKIADYN.[Y]	1xDeamidated [N22]		FALSE	0.00355732	0	1	1	6	QHD43416.1_S2_RBD	QHD43416.1_S2_RBD [228-249]	1	2401.25		No Quan Values	High	High	0	0.004105	4.86				629623472
TRUE	High	[F].VIRGDEVRQIAPGQTGKIADYN.[Y]			FALSE	0.000330741	0	1	1	19	QHD43416.1_S2_RBD	QHD43416.1_S2_RBD [228-249]	1	2400.26	629623472		High	High	0	0.001394	7.6	75.84			5.10983e+10
TRUE	High	[F].VIRGDEVRQIAPGQTGKIADY.[N]			FALSE	9.52303e-09	0	1	1	86	QHD43416.1_S2_RBD	QHD43416.1_S2_RBD [228-248]	0	2286.22	5.10983e+10		High	High	0	4.19e-08	9.94	72.87			148636132
TRUE	High	[F].VIRGDEVRQIAPGQTGKIAD.[Y]			FALSE	1.05751e-05	0	1	1	8	QHD43416.1_S2_RBD	QHD43416.1_S2_RBD [228-247]	0	2123.16	148636132		High	High	0	1.227e-05	9.6	63.49			1305785176
TRUE	High	[F].VIRGDEVRQIAPGQTGKIA.[D]			FALSE	1.43013e-05	0	1	1	10	QHD43416.1_S2_RBD	QHD43416.1_S2_RBD [228-246]	0	2008.13	1305785176		High	High	0	1.664e-05	7.38	63.06			4.16126e+09
TRUE	High	[F].VIRGDEVRQIAPGQTGKI.[A]	1xHex(1)HexNAc(1) [T15]	QHD43416.1_S2_RBD 1xHex(1)HexNAc(1) [T242]	FALSE	0.00556176	0	1	1	15	QHD43416.1_S2_RBD	QHD43416.1_S2_RBD [228-245]	0	2302.22	1.22395e+08		High	High	0	0.006393	3.85	72.72			444675784
TRUE	High	[F].VIRGDEVRQIAPGQTGK.[I]			FALSE	4.55871e-05	0	1	1	14	QHD43416.1_S2_RBD	QHD43416.1_S2_RBD [228-244]	0	1824.01	4.16126e+09		High	High	0	0.0001154	6.74	51.41			212507280
TRUE	High	[F].VIRGDEVRQIAPGQTG.[K]			FALSE	0.000689712	0	1	1	6	QHD43416.1_S2_RBD	QHD43416.1_S2_RBD [228-243]	0	1695.91	444675784		High	High	0	0.0007964	5.25	58.27			9969909
TRUE	High	[F].VIRGDEVRQIAPGQT.[G]			FALSE	0.00229686	0	1	1	4	QHD43416.1_S2_RBD	QHD43416.1_S2_RBD [228-242]	0	1638.89	212507280		High	High	0	0.002649	4.33	58.79			21822198
TRUE	High	[V].IRGDEVRQIAPGQTGKIADY.[N]			FALSE	1.28759e-05	0	1	1	4	QHD43416.1_S2_RBD	QHD43416.1_S2_RBD [229-248]	0	2187.15	9969909		High	High	0	1.496e-05	9.09	71.68			68738182
TRUE	High	[R].GDEVRQIAPGQTGKIADY.[N]			FALSE	0.00231704	0	1	1	2	QHD43416.1_S2_RBD	QHD43416.1_S2_RBD [231-248]	0	1917.97	21822198		High	High	0	0.004937	4.23	72.06			44684020
TRUE	High	[D].EVRQIAPGQTGKIADY.[N]			FALSE	0.000995996	0	1	1	4	QHD43416.1_S2_RBD	QHD43416.1_S2_RBD [233-248]	0	1745.92	68738182		High	High	0	0.00115	6.7	65.75			1.54044e+08
TRUE	High	[V].RQIAPGQTGKIADY.[N]			FALSE	0.00494022	0	1	1	4	QHD43416.1_S2_RBD	QHD43416.1_S2_RBD [235-248]	0	1517.81	44684020		High	High	0	0.009693	5.42	58.03			2114267601
TRUE	High	[R].QIAPGQTGKIADYNY.[K]			FALSE	0.0239854	0	1	1	3	QHD43416.1_S2_RBD	QHD43416.1_S2_RBD [236-250]	1	1638.81	1.54044e+08		High	High	0	0.02628	3.32	79.01			99300646
TRUE	High	[R].QIAPGQTGKIADY.[N]			FALSE	0.00416428	0	1	1	10	QHD43416.1_S2_RBD	QHD43416.1_S2_RBD [236-248]	0	1361.71	2114267601		High	High	0	0.009387	3.48	67.14			4145922304
TRUE	High	[Q].IAPGQTGKIADYNY.[K]			FALSE	0.0162952	0	1	1	4	QHD43416.1_S2_RBD	QHD43416.1_S2_RBD [237-250]	1	1510.75	99300646		High	High	0	0.028	3.67	73.9			438951904
TRUE	High	[Q].IAPGQTGKIADY.[N]			FALSE	0.00618081	0	1	1	4	QHD43416.1_S2_RBD	QHD43416.1_S2_RBD [237-248]	0	1233.65	4145922304		High	High	0	0.01853	2.86	63.19
TRUE	High	[A].PGQTGKIADY.[N]			FALSE	0.0132281	0	1	1	18	QHD43416.1_S2_RBD	QHD43416.1_S2_RBD [239-248]	0	1049.53	438951904		High	High	0	0.03936	4.18	63.18			6.97986e+10	1.22395e+08
																										0.00175048
Glu-C + Trypsin																									Abundances
Checked	Confidence	Annotated Sequence	Modifications	Modifications in Proteins	Contaminant	Qvality PEP	Qvality q-value	# Protein Groups	# Proteins	# PSMs	Master Protein Accessions	Positions in Master Proteins	# Missed Cleavages	Theo. MH+ [Da]	# Razor Quan Results	Abundance: F14: Sample	Quan Info	Found in Sample: [S14] F14: Sample	Confidence (by Search Engine): Sequest HT	Percolator q-Value (by Search Engine): Sequest HT	Percolator PEP (by Search Engine): Sequest HT	XCorr (by Search Engine): Sequest HT	Top Apex RT [min]		Peptides	Glycopeptides
TRUE	High	[E].VRQIAPGQTGK.[I]			FALSE	0.000971546	0	1	1	4	QHD43416.1_S2_RBD	QHD43416.1_S2_RBD [234-244]	1	1154.66	0	95885568		High	High	0	0.00108	4.1	29.13		95885568
TRUE	High	[R].QIAPGQTGKIADYNYK.[L]			FALSE	8.43344e-05	0	1	1	4	QHD43416.1_S2_RBD	QHD43416.1_S2_RBD [236-251]	2	1766.91	0	78669124		High	High	0	0.0001955	5.1	64.87		78669124
TRUE	High	[R].QIAPGQTGKIAD.[Y]			FALSE	0.0531113	0	1	1	2	QHD43416.1_S2_RBD	QHD43416.1_S2_RBD [236-247]	1	1198.64	0	3.85162e+06		High	High	0	0.03356	2.49	50.21		3.85162e+06
TRUE	High	[R].QIAPGQTGK.[I]			FALSE	0.0202822	0	1	1	30	QHD43416.1_S2_RBD	QHD43416.1_S2_RBD [236-244]	0	899.495	0	1.41897e+10		High	High	0	0.02161	3.19	26.41		1.41897e+10
																									1.43681e+10	0
																										0

### Sheet: T523
Chymotrypsin																										Abundances
Checked	Confidence	Annotated Sequence	Modifications	Modifications in Proteins	Contaminant	Qvality PEP	Qvality q-value	# Protein Groups	# Proteins	# PSMs	Master Protein Accessions	Positions in Master Proteins	# Missed Cleavages	Theo. MH+ [Da]	Abundance: F11: Sample	Quan Info	Found in Sample: [S11] F11: Sample	Confidence (by Search Engine): Sequest HT	Percolator q-Value (by Search Engine): Sequest HT	Percolator PEP (by Search Engine): Sequest HT	XCorr (by Search Engine): Sequest HT	Top Apex RT [min]				Peptides	Glycopeptides
TRUE	High	[F].ELLHAPATVCGPKKSTNL.[V]	1xCarbamidomethyl [C10]		FALSE	9.54821e-05	0	1	1	8	QHD43416.1_S2_RBD	QHD43416.1_S2_RBD [343-360]	2	1936.03	137539110		High	High	0	0.0005721	7.41	63.51				137539110	3.92122e+06
TRUE	High	[F].ELLHAPATVCGPKKSTN.[L]	1xCarbamidomethyl [C10]		FALSE	0.000304362	0	1	1	4	QHD43416.1_S2_RBD	QHD43416.1_S2_RBD [343-359]	2	1822.95	15959904		High	High	0	0.00539	6.18	52.44				15959904
TRUE	High	[F].ELLHAPATVCGPKK.[S]	1xCarbamidomethyl [C10]		FALSE	0.0876856	0.00936225	1	1	2	QHD43416.1_S2_RBD	QHD43416.1_S2_RBD [343-356]	2	1520.83	2.28731e+06		High	High	0	0.08303	5	52.58				2.28731e+06
TRUE	High	[F].ELLHAPATVCGPK.[K]	1xCarbamidomethyl [C10]		FALSE	0.012198	0	1	1	9	QHD43416.1_S2_RBD	QHD43416.1_S2_RBD [343-355]	2	1392.73	100770232		High	High	0	0.1095	4.52	62.73				100770232
TRUE	High	[L].LHAPATVCGPKKSTNL.[V]	1xCarbamidomethyl [C8]		FALSE	0.000232059	0	1	1	6	QHD43416.1_S2_RBD	QHD43416.1_S2_RBD [345-360]	1	1693.91	86622904		High	High	0	0.0006771	5.88	49.4				86622904
TRUE	High	[L].LHAPATVCGPK.[K]	1xCarbamidomethyl [C8]		FALSE	0.10017	0.00936225	1	1	4	QHD43416.1_S2_RBD	QHD43416.1_S2_RBD [345-355]	1	1150.6	18044408		High	High	0.003676	0.1175	2.53	44.39				18044408
TRUE	High	[L].HAPATVCGPKKSTNLVKNKCVNF.[N]	2xCarbamidomethyl [C7; C20]		FALSE	3.19854e-05	0	1	1	5	QHD43416.1_S2_RBD	QHD43416.1_S2_RBD [346-368]	1	2570.33	13206396		High	High	0	0.0001009	6.95	51.73				13206396
TRUE	High	[L].HAPATVCGPKKSTNLVKN.[K]	1xCarbamidomethyl [C7]; 1xDeamidated [N14]		FALSE	4.95382e-05	0	1	1	16	QHD43416.1_S2_RBD	QHD43416.1_S2_RBD [346-363]	1	1923.01	9.6554e+07		High	High	0	0.0003117	8.76	36.16				9.6554e+07
TRUE	High	[L].HAPATVCGPKKSTNLVKN.[K]	1xCarbamidomethyl [C7]		FALSE	7.73977e-05	0	1	1	6	QHD43416.1_S2_RBD	QHD43416.1_S2_RBD [346-363]	1	1922.03	4.49668e+07		High	High	0	8.97e-05	8.67	33.47				4.49668e+07
TRUE	High	[L].HAPATVCGPKKSTNLVK.[N]	1xCarbamidomethyl [C7]		FALSE	0.00017539	0	1	1	4	QHD43416.1_S2_RBD	QHD43416.1_S2_RBD [346-362]	1	1807.98	35857585		High	High	0	0.0006146	6.99	33.58				35857585
TRUE	High	[L].HAPATVCGPKKSTNLVK.[N]	1xCarbamidomethyl [C7]; 1xDeamidated [N14]		FALSE	0.00346516	0	1	1	2	QHD43416.1_S2_RBD	QHD43416.1_S2_RBD [346-362]	1	1808.97	3.31326e+06		High	High	0	0.003999	6.62	36.74				3.31326e+06
TRUE	High	[L].HAPATVCGPKKSTNL.[V]	1xCarbamidomethyl [C7]; 1xDeamidated [N14]		FALSE	0.00388263	0	1	1	9	QHD43416.1_S2_RBD	QHD43416.1_S2_RBD [346-360]	0	1581.81	2.89571e+06		High	High	0	0.02243	5.27	37.69				2.89571e+06
TRUE	High	[L].HAPATVCGPKKSTNL.[V]	1xCarbamidomethyl [C7]		FALSE	2.52943e-06	0	1	1	41	QHD43416.1_S2_RBD	QHD43416.1_S2_RBD [346-360]	0	1580.82	12966962675		High	High	0	4.842e-05	5.29	35.02				12966962675
TRUE	High	[L].HAPATVCGPKKSTNL.[V]	1xCarbamidomethyl [C7]; 1xHexNAc [T5]	QHD43416.1_S2_RBD 1xHexNAc [T350]	FALSE	0.00148952	0	1	1	3	QHD43416.1_S2_RBD	QHD43416.1_S2_RBD [346-360]	0	1783.9	3.92122e+06		High	High	0	0.004023	5.3	37.03				6.13819e+06
TRUE	High	[L].HAPATVCGPKKSTN.[L]	1xCarbamidomethyl [C7]; 1xDeamidated [N14]		FALSE	0.00118128	0	1	1	4	QHD43416.1_S2_RBD	QHD43416.1_S2_RBD [346-359]	0	1468.72	6.13819e+06		High	High	0	0.002703	5.07	24.55				1.3801e+09
TRUE	High	[L].HAPATVCGPKKSTN.[L]	1xCarbamidomethyl [C7]		FALSE	0.000176931	0	1	1	28	QHD43416.1_S2_RBD	QHD43416.1_S2_RBD [346-359]	0	1467.74	1.3801e+09		High	High	0	0.00448	5.46	20.71				173757427
TRUE	High	[L].HAPATVCGPKKST.[N]	1xCarbamidomethyl [C7]		FALSE	0.00023823	0	1	1	14	QHD43416.1_S2_RBD	QHD43416.1_S2_RBD [346-358]	0	1353.69	173757427		High	High	0	0.001307	5.08	21				4.68485e+07
TRUE	High	[L].HAPATVCGPKKS.[T]	1xCarbamidomethyl [C7]		FALSE	0.00702362	0	1	1	8	QHD43416.1_S2_RBD	QHD43416.1_S2_RBD [346-357]	0	1252.65	4.68485e+07		High	High	0	0.05808	3.85	19.83				9.67558e+07
TRUE	High	[L].HAPATVCGPKK.[S]	1xCarbamidomethyl [C7]		FALSE	0.00988316	0	1	1	8	QHD43416.1_S2_RBD	QHD43416.1_S2_RBD [346-356]	0	1165.61	9.67558e+07		High	High	0	0.04959	3.86	19.66				3063035392
TRUE	High	[L].HAPATVCGPK.[K]	1xCarbamidomethyl [C7]		FALSE	0.00750486	0	1	1	6	QHD43416.1_S2_RBD	QHD43416.1_S2_RBD [346-355]	0	1037.52	3063035392		High	High	0	0.0165	2.99	25.6				4.70903e+07
TRUE	High	[H].APATVCGPKKSTNL.[V]	1xCarbamidomethyl [C6]		FALSE	0.000776184	0	1	1	12	QHD43416.1_S2_RBD	QHD43416.1_S2_RBD [347-360]	0	1443.76	4.70903e+07		High	High	0	0.03047	4.53	34.52				267946400
TRUE	High	[A].PATVCGPKKSTNL.[V]	1xCarbamidomethyl [C5]		FALSE	0.000839774	0	1	1	14	QHD43416.1_S2_RBD	QHD43416.1_S2_RBD [348-360]	0	1372.73	267946400		High	High	0	0.001986	4.22	35.02				2.64621e+09
TRUE	High	[A].TVCGPKKSTNL.[V]	1xCarbamidomethyl [C3]		FALSE	0.00718041	0	1	1	29	QHD43416.1_S2_RBD	QHD43416.1_S2_RBD [350-360]	0	1204.64	2.64621e+09		High	High	0	0.0541	4.45	31.61
																										2.12529e+10	3.92122e+06
																											0.000184469
Glu-C + Trypsin																										Abundances
Checked	Confidence	Annotated Sequence	Modifications	Modifications in Proteins	Contaminant	Qvality PEP	Qvality q-value	# Protein Groups	# Proteins	# PSMs	Master Protein Accessions	Positions in Master Proteins	# Missed Cleavages	Theo. MH+ [Da]	# Razor Quan Results	Abundance: F14: Sample	Quan Info	Found in Sample: [S14] F14: Sample	Confidence (by Search Engine): Sequest HT	Percolator q-Value (by Search Engine): Sequest HT	Percolator PEP (by Search Engine): Sequest HT	XCorr (by Search Engine): Sequest HT	Top Apex RT [min]			Peptides	Glycopeptides
TRUE	High	[E].LLHAPATVCGPKKSTNLVK.[N]	1xCarbamidomethyl [C9]		FALSE	0.00207214	0	1	1	2	QHD43416.1_S2_RBD	QHD43416.1_S2_RBD [344-362]	2	2034.15	0	3.56762e+06		High	High	0	0.001473	6.53	57			3.56762e+06
TRUE	High	[E].LLHAPATVCGPKK.[S]	1xCarbamidomethyl [C9]		FALSE	0.000736162	0	1	1	8	QHD43416.1_S2_RBD	QHD43416.1_S2_RBD [344-356]	1	1391.78	0	120690254		High	High	0	0.001246	4.18	44.13			120690254
TRUE	High	[E].LLHAPATVCGPK.[K]	1xCarbamidomethyl [C9]		FALSE	0.000340627	0	1	1	47	QHD43416.1_S2_RBD	QHD43416.1_S2_RBD [344-355]	0	1263.69	0	18877555200		High	High	0.001067	0.1444	3.91	52.42			18877555200
TRUE	High	[L].LHAPATVCGPK.[K]	1xCarbamidomethyl [C8]		FALSE	0.00829601	0	1	1	16	QHD43416.1_S2_RBD	QHD43416.1_S2_RBD [345-355]	0	1150.6	0	373160112		High	High	0	0.0361	2.86	52.68			373160112
TRUE	High	[L].HAPATVCGPK.[K]	1xCarbamidomethyl [C7]		FALSE	0.0145131	0	1	1	18	QHD43416.1_S2_RBD	QHD43416.1_S2_RBD [346-355]	0	1037.52	0	260424324		High	High	0	0.006834	2.97	52.53			260424324
																										1.96354e+10	0
																											0
