## Supplementary material for "Site-specific O-glycosylation analysis of SARS-CoV-2 spike protein produced in insect and human cells": Dataset S5

### Sheet: HEK293 trimer
Chymotrypsin							Glu-C + Trypsin
Glycosite	∑peak area						∑peak area
	Total	Peptides	Glycopeptides	% peak area			Total	Peptides	Glycopeptides	% peak area		Average % peak area both digestions
T73/T76 all	6.15933e+09	6.1527e+09	6.62951e+06	0.00107634		T73/T76 all	3.26103e+09	3.25952e+09	1.51217e+06	0.000463708		0.000770023
T73/T76 D74	6.13044e+09	6.13044e+09	0	0		T73/T76 D74	3.25952e+09	3.25952e+09	0	0		0
T73/T76 N74	28884953	2.22554e+07	6.62951e+06	0.229514		T73/T76 N74	3068875892	3068875892	0	0		0.114757
T478 all	1.02732e+09	9.80722e+08	4.66004e+07	0.045361		T478 all	4.23945e+09	4.23945e+09	0	0		0.0226805
T676/T678 all	1.19453e+09	1.18157e+09	1.29663e+07	0.0108547
T1076/T1077 all	6.24662e+09	6.23669e+09	9929855	0.00158964		T1076/T1077 all	11103857449	11103857449	0	0		0.000794818
T1076/T1077 D1074	4.8812e+09	4.87127e+09	9929855	0.00203431		T1076/T1077 D1074	10631466068	10631466068	0	0		0.00101715
T1076/T1077 N1074	0	0	0			T1076/T1077 N1074	3.15493e+08	3.15493e+08	0	0		N/A

### Sheet: T73, T76
Chymotrypsin																										Abundances
Checked	Confidence	Annotated Sequence	Modifications	Modifications in Proteins	Contaminant	Qvality PEP	Qvality q-value	# Protein Groups	# Proteins	# PSMs	Master Protein Accessions	Positions in Master Proteins	# Missed Cleavages	Theo. MH+ [Da]	# Razor Quan Results	Abundance: F15: Sample	Quan Info	Found in Sample: [S15] F15: Sample	Confidence (by Search Engine): Sequest HT	Percolator q-Value (by Search Engine): Sequest HT	Percolator PEP (by Search Engine): Sequest HT	XCorr (by Search Engine): Sequest HT	Top Apex RT [min]			Peptides	Glycopeptides	N-peptides	N-glycopeptides	D-peptides	D-glycopeptides
TRUE	High	[F].HAIHVSGTNGTKRFDNPVLPF.[N]	1xDeamidated [N9]		FALSE	8.9234e-10	0	1	1	6	QHD43416.1_f2P	QHD43416.1_f2P [53-73]	2	2308.18	0	50488236		High	High	0	2.432e-09	6.6	88.95			50488236	4338228	2.22554e+07	4338228	50488236
TRUE	High	[F].HAIHVSGTNGTKRFD.[N]			FALSE	0.00566996	0	1	1	4	QHD43416.1_f2P	QHD43416.1_f2P [53-67]	1	1639.83	0	2.22554e+07		High	High	0	0.001476	4.08	41.11			2.22554e+07	2.29129e+06		2.29129e+06	3.78737e+09
TRUE	High	[F].HAIHVSGTNGTKRF.[D]	1xDeamidated [N9]		FALSE	1.40711e-08	0	1	1	29	QHD43416.1_f2P	QHD43416.1_f2P [53-66]	0	1525.79	0	3.78737e+09		High	High	0	5.625e-06	7.54	39.97			3.78737e+09				1.78509e+06
TRUE	High	[F].HAIHVSGTNGTKRF.[D]	1xHexNAc [S/T]	QHD43416.1_f2P 1xHexNAc [T/S]	FALSE	0.0104161	0	1	1	3	QHD43416.1_f2P	QHD43416.1_f2P [53-66]	0	1727.88	0	4338228		High	High	0	0.01063	4.35	35.7			1.78509e+06				579229018
TRUE	High	[F].HAIHVSGTNGTKR.[F]	1xDeamidated [N9]		FALSE	3.03617e-06	0	1	1	2	QHD43416.1_f2P	QHD43416.1_f2P [53-65]	0	1378.72	0	1.78509e+06		High	High	0	5.205e-07	4.89	22.53			579229018				2.66787e+06
TRUE	High	[F].HAIHVSGTNGTK.[R]	1xDeamidated [N9]		FALSE	2.95746e-06	0	1	1	6	QHD43416.1_f2P	QHD43416.1_f2P [53-64]	0	1222.62	0	579229018		High	High	0	4.367e-05	4.93	24.14			2.66787e+06				111820174
TRUE	High	[F].HAIHVSGTNGT.[K]	1xDeamidated [N9]		FALSE	0.00904219	0	1	1	2	QHD43416.1_f2P	QHD43416.1_f2P [53-63]	0	1094.52	0	2.66787e+06		High	High	0	0.002417	4.2	31.49			111820174				45815917
TRUE	High	[H].AIHVSGTNGTKRF.[D]	1xDeamidated [N8]		FALSE	0.000485568	0	1	1	6	QHD43416.1_f2P	QHD43416.1_f2P [54-66]	0	1388.73	0	111820174		High	High	0	0.003299	4.44	47.07			45815917				2.00597e+07
TRUE	High	[I].HVSGTNGTKRF.[D]	1xDeamidated [N6]		FALSE	0.00316645	0	1	1	6	QHD43416.1_f2P	QHD43416.1_f2P [56-66]	0	1204.61	0	45815917		High	High	0	0.001793	4.32	38.42			2.00597e+07				1531205742
TRUE	High	[H].VSGTNGTKRFDNPVLPF.[N]	1xDeamidated [N5]		FALSE	8.89895e-05	0	1	1	6	QHD43416.1_f2P	QHD43416.1_f2P [57-73]	2	1849.94	0	2.00597e+07		High	High	0	5.72e-05	5.41	102.81			1531205742
TRUE	High	[H].VSGTNGTKRF.[D]	1xHexNAc [S/T]	QHD43416.1_f2P 1xHexNAc [T/S]	FALSE	0.0786802	0.000604958	1	1	3	QHD43416.1_f2P	QHD43416.1_f2P [57-66]	0	1269.64	0	2.29129e+06		High	High	0.003981	0.1105	2.65	29.23
TRUE	High	[H].VSGTNGTKRF.[D]	1xDeamidated [N5]		FALSE	0.0289863	0	1	1	12	QHD43416.1_f2P	QHD43416.1_f2P [57-66]	0	1067.55	0	1531205742		High	High	0	0.03146	3.59	34.71			6.1527e+09	6.62951e+06	2.22554e+07	6.62951e+06	6.13044e+09	0
																											0.00107634		0.229514		0
Glu-C + Trypsin																										Abundances
Checked	Confidence	Annotated Sequence	Modifications	Modifications in Proteins	Contaminant	Qvality PEP	Qvality q-value	# Protein Groups	# Proteins	# PSMs	Master Protein Accessions	Positions in Master Proteins	# Missed Cleavages	Theo. MH+ [Da]	# Razor Quan Results	Abundance: F14: Sample	Quan Info	Found in Sample: [S14] F14: Sample	Confidence (by Search Engine): Sequest HT	Percolator q-Value (by Search Engine): Sequest HT	Percolator PEP (by Search Engine): Sequest HT	XCorr (by Search Engine): Sequest HT	Top Apex RT [min]			Peptides	Glycopeptides	N-peptides	N-glycopeptides	D-peptides	D-glycopeptides
TRUE	High	[F].FSNVTWFHAIHVSGTNGTKR.[F]	2xDeamidated [N3; N16]		FALSE	0.000125966	0	1	1	2	QHD43416.1_f2P	QHD43416.1_f2P [46-65]	1	2261.11	0	5471092		High	High	0	7.169e-05	8.01	92.49			5471092	1.51217e+06		1.51217e+06	5471092
TRUE	High	[F].FSNVTWFHAIHVSGTNGTK.[R]	2xDeamidated [N3; N16]		FALSE	5.91201e-05	0	1	1	22	QHD43416.1_f2P	QHD43416.1_f2P [46-64]	0	2105.01	0	3.6329e+08		High	High	0	0.0006052	9.63	100.45			3.6329e+08				3.6329e+08
TRUE	High	[N].VTWFHAIHVSGTNGTKR.[F]	1xDeamidated [N13]		FALSE	0.101408	0.00534149	1	1	2	QHD43416.1_f2P	QHD43416.1_f2P [49-65]	1	1911.98	0	10271425		High	High	0	0.06332	5.96	72.59			10271425				10271425
TRUE	High	[N].VTWFHAIHVSGTNGTK.[R]	1xDeamidated [N13]		FALSE	0.00012794	0	1	1	22	QHD43416.1_f2P	QHD43416.1_f2P [49-64]	0	1755.88	0	388471425		High	High	0	8.142e-05	7.96	81.33			388471425				388471425
TRUE	High	[V].TWFHAIHVSGTNGTK.[R]	1xDeamidated [N12]		FALSE	0.00138671	0.00140108	1	1	4	QHD43416.1_f2P	QHD43416.1_f2P [50-64]	0	1656.81	0	21102734		High	High	0	0.002519	5.45	81.32			21102734				21102734
TRUE	High	[T].WFHAIHVSGTNGTK.[R]	1xDeamidated [N11]		FALSE	0.00230952	0.00140108	1	1	2	QHD43416.1_f2P	QHD43416.1_f2P [51-64]	0	1555.77	0	5981648		High	High	0	0.001327	5.31	81.34			5981648				5981648
TRUE	High	[W].FHAIHVSGTNGTK.[R]	1xDeamidated [N10]		FALSE	0.00134409	0.00140108	1	1	6	QHD43416.1_f2P	QHD43416.1_f2P [52-64]	0	1369.69	0	3.7494e+07		High	High	0	0.01299	4.53	43.09			3.7494e+07				3.7494e+07
TRUE	High	[F].HAIHVSGTNGTKR.[F]	1xDeamidated [N9]		FALSE	0.00234588	0.00140108	1	1	4	QHD43416.1_f2P	QHD43416.1_f2P [53-65]	1	1378.72	0	2.1206e+07		High	High	0	0.003895	5.27	22.59			2.1206e+07				2.1206e+07
TRUE	High	[F].HAIHVSGTNGTK.[R]	1xDeamidated [N9]		FALSE	0.00137951	0.00140108	1	1	10	QHD43416.1_f2P	QHD43416.1_f2P [53-64]	0	1222.62	0	2.19479e+09		High	High	0	0.00377	4.75	23.93			2.19479e+09				2.19479e+09
TRUE	High	[F].HAIHVSGTNGTK.[R]	1xHexNAc [T/S]	QHD43416.1_f2P 1xHexNAc [T/S]	FALSE	0.0238603	0.00159646	1	1	8	QHD43416.1_f2P	QHD43416.1_f2P [53-64]	0	1424.71	0	1.51217e+06		High	High	0	0.06122	3.05	21.9			3.71478e+06				3.71478e+06
TRUE	High	[H].AIHVSGTNGTKR.[F]	1xDeamidated [N8]		FALSE	0.0144692	0.00159646	1	1	4	QHD43416.1_f2P	QHD43416.1_f2P [54-65]	1	1241.66	0	3.71478e+06		High	High	0	0.01755	4.21	26.54			205371803				205371803
TRUE	High	[H].AIHVSGTNGTK.[R]	1xDeamidated [N8]		FALSE	0.0130363	0.00159646	1	1	6	QHD43416.1_f2P	QHD43416.1_f2P [54-64]	0	1085.56	0	205371803		High	High	0	0.03901	4.16	29.5			904443				904443
TRUE	High	[A].IHVSGTNGTKR.[F]	1xDeamidated [N7]		FALSE	0.0100966	0.00159646	1	1	2	QHD43416.1_f2P	QHD43416.1_f2P [55-65]	1	1170.62	0	904443		High	High	0	0.01881	4.38	26.54			1.44932e+06				1.44932e+06
TRUE	High	[A].IHVSGTNGTK.[R]	1xDeamidated [N7]		FALSE	0.0187768	0.00159646	1	1	2	QHD43416.1_f2P	QHD43416.1_f2P [55-64]	0	1014.52	0	1.44932e+06		High	High	0	0.02172	2.58	26.45
																										3.25952e+09	1.51217e+06	0	1.51217e+06	3.25952e+09	0
																											0.000463708		1		0

### Sheet: T478
Chymotrypsin																										Abundances
Checked	Confidence	Annotated Sequence	Modifications	Modifications in Proteins	Contaminant	Qvality PEP	Qvality q-value	# Protein Groups	# Proteins	# PSMs	Master Protein Accessions	Positions in Master Proteins	# Missed Cleavages	Theo. MH+ [Da]	# Razor Quan Results	Abundance: F14: Sample	Quan Info	Found in Sample: [S14] F14: Sample	Confidence (by Search Engine): Sequest HT	Percolator q-Value (by Search Engine): Sequest HT	Percolator PEP (by Search Engine): Sequest HT	XCorr (by Search Engine): Sequest HT	Top Apex RT [min]			Peptides	Glycopeptides
TRUE	High	[Y].QAGSTPCNGVEGFNCY.[F]	2xCarbamidomethyl [C7; C15]		FALSE	0.00168623	0	1	1	4	QHD43416.1_f2P	QHD43416.1_f2P [461-476]	1	1760.7	0	204561200		High	High	0.001171	0.01753	3.54	89.91			204561200	4.66004e+07
TRUE	High	[Y].QAGSTPCNGVEGFNCY.[F]	2xCarbamidomethyl [C7; C15]; 1xDeamidated [N8]		FALSE	0.00056251	0	1	1	17	QHD43416.1_f2P	QHD43416.1_f2P [461-476]	1	1761.68	0	2.21323e+08		High	High	0	0.007614	3.65	91.75			2.21323e+08
TRUE	High	[Y].QAGSTPCNGVEGFN.[C]	1xCarbamidomethyl [C7]		FALSE	0.0121877	0	1	1	2	QHD43416.1_f2P	QHD43416.1_f2P [461-474]	1	1437.61	0	6241585		High	High	0	0.006508	2.67	69.31			6241585
TRUE	High	[Y].QAGSTPCNGVEGF.[N]	1xCarbamidomethyl [C7]		FALSE	0.0209872	0	1	1	5	QHD43416.1_f2P	QHD43416.1_f2P [461-473]	0	1323.56	0	164656304		High	High	0.00753	0.09303	2.07	77.25			164656304
TRUE	High	[Y].QAGSTPCNGVEGF.[N]	1xCarbamidomethyl [C7]; 1xDeamidated [N8]		FALSE	0.0242855	0	1	1	16	QHD43416.1_f2P	QHD43416.1_f2P [461-473]	0	1324.55	0	383939745		High	High	0.001171	0.01886	2.8	79.52			383939745
TRUE	High	[S].TPCNGVEGFNCY.[F]	2xCarbamidomethyl [C3; C11]; 1xDeamidated [N4]; 1xHex(1)HexNAc(1) [T1]	QHD43416.1_f2P 1xHex(1)HexNAc(1) [T465]	FALSE	0.0326645	0	1	1	9	QHD43416.1_f2P	QHD43416.1_f2P [465-476]	1	1783.67	0	4.66004e+07		High	High	0	0.01684	2.5	91.74
																										9.80722e+08	4.66004e+07
																											0.045361
Glu-C + Trypsin																										Abundances
Checked	Confidence	Annotated Sequence	Modifications	Modifications in Proteins	Contaminant	Qvality PEP	Qvality q-value	# Protein Groups	# Proteins	# PSMs	Master Protein Accessions	Positions in Master Proteins	# Missed Cleavages	Theo. MH+ [Da]	# Razor Quan Results	Abundance: F14: Sample	Quan Info	Found in Sample: [S14] F14: Sample	Confidence (by Search Engine): Sequest HT	Percolator q-Value (by Search Engine): Sequest HT	Percolator PEP (by Search Engine): Sequest HT	XCorr (by Search Engine): Sequest HT	Top Apex RT [min]			Peptides	Glycopeptides
TRUE	High	[E].IYQAGSTPCNGVE.[G]	1xCarbamidomethyl [C9]		FALSE	0.00596227	0.00159646	1	1	6	QHD43416.1_f2P	QHD43416.1_f2P [459-471]	0	1395.62	0	794190912		High	High	0	0.00325	2.74	61.4			794190912
TRUE	High	[E].IYQAGSTPCNGVE.[G]	1xCarbamidomethyl [C9]; 1xDeamidated [N10]		FALSE	0.00478976	0.00159646	1	1	10	QHD43416.1_f2P	QHD43416.1_f2P [459-471]	0	1396.6	0	2274684980		High	High	0	0.002589	2.68	62.9			2274684980
																										3068875892	0
																											0

### Sheet: T676, T678
Chymotrypsin																										Abundances
Checked	Confidence	Annotated Sequence	Modifications	Modifications in Proteins	Contaminant	Qvality PEP	Qvality q-value	# Protein Groups	# Proteins	# PSMs	Master Protein Accessions	Positions in Master Proteins	# Missed Cleavages	Theo. MH+ [Da]	# Razor Quan Results	Abundance: F14: Sample	Quan Info	Found in Sample: [S14] F14: Sample	Confidence (by Search Engine): Sequest HT	Percolator q-Value (by Search Engine): Sequest HT	Percolator PEP (by Search Engine): Sequest HT	XCorr (by Search Engine): Sequest HT	Top Apex RT [min]			Peptides	Glycopeptides
TRUE	High	[Y].QTQTNSPGSASSVASQSIIAY.[T]	1xHex(1)HexNAc(1) [S/T]	QHD43416.1_f2P 1xHex(1)HexNAc(1) [T/S]	FALSE	0.0173011	0	1	1	20	QHD43416.1_f2P	QHD43416.1_f2P [662-682]	0	2462.14	0	7.76613e+06		High	High	0	0.0122	3.53	94.47			7.55249e+08	7.76613e+06
TRUE	High	[Y].QTQTNSPGSASSVASQSIIAY.[T]			FALSE	2.17271e-07	0	1	1	14	QHD43416.1_f2P	QHD43416.1_f2P [662-682]	0	2097.01	2	7.55249e+08		High	High	0	6.202e-07	7.12	97.19			2.61031e+07	2.86278e+06
TRUE	High	[Y].QTQTNSPGSASSVASQSIIAY.[T]	2xHex(1)HexNAc(1) [S15; S17]	QHD43416.1_f2P 2xHex(1)HexNAc(1) [S676; S678]	FALSE	0.129874	0.0054895	1	1	2	QHD43416.1_f2P	QHD43416.1_f2P [662-682]	0	2827.27	0	2.86278e+06		High	High	0.000817	0.04215	1.78	92.37			1.04596e+07	2337355
TRUE	High	[Y].QTQTNSPGSASSVASQSIIAY.[T]	1xDeamidated [N5]		FALSE	1.0288e-06	0	1	1	13	QHD43416.1_f2P	QHD43416.1_f2P [662-682]	0	2097.99	0	2.61031e+07		High	High	0	1.835e-06	5.99	100.41			307832960
TRUE	High	[Y].QTQTNSPGSASSVASQ.[S]	2xHex(1)HexNAc(1) [T/S]	QHD43416.1_f2P 2xHex(1)HexNAc(1) [T/S]	FALSE	0.014946	0	1	1	2	QHD43416.1_f2P	QHD43416.1_f2P [662-677]	0	2279.97	0	2337355		High	High	0	0.007907	3.94	38.16			3.64098e+06
TRUE	High	[Y].QTQTNSPGSASSVASQ.[S]	1xDeamidated [N5]		FALSE	6.91556e-05	0	1	1	4	QHD43416.1_f2P	QHD43416.1_f2P [662-677]	0	1550.69	0	1.04596e+07		High	High	0	4.491e-05	3.62	44.59			74852848
TRUE	High	[Y].QTQTNSPGSASSVASQ.[S]			FALSE	0.000879123	0	1	1	4	QHD43416.1_f2P	QHD43416.1_f2P [662-677]	0	1549.71	0	307832960		High	High	0	0.0002066	4.08	42.95			3430467
TRUE	High	[Y].QTQTNSPGSASSVAS.[Q]			FALSE	0.000522625	0	1	1	2	QHD43416.1_f2P	QHD43416.1_f2P [662-676]	0	1421.65	0	3.64098e+06		High	High	0	0.0003147	3.3	40.67
TRUE	High	[Y].QTQTNSPGSASSVA.[S]			FALSE	0.00744796	0	1	1	3	QHD43416.1_f2P	QHD43416.1_f2P [662-675]	0	1334.62	0	74852848		High	High	0	0.01027	3.07	42.24			1.18157e+09	1.29663e+07
TRUE	High	[Q].TQTNSPGSASSVASQSIIAY.[T]			FALSE	0.0123806	0	1	1	1	QHD43416.1_f2P	QHD43416.1_f2P [663-682]	0	1968.95	0	3430467		High	High	0	0.003366	3.35	97.47				0.0108547

### Sheet: 1076-1077
Chymotrypsin																										Abundances
Checked	Confidence	Annotated Sequence	Modifications	Modifications in Proteins	Contaminant	Qvality PEP	Qvality q-value	# Protein Groups	# Proteins	# PSMs	Master Protein Accessions	Positions in Master Proteins	# Missed Cleavages	Theo. MH+ [Da]	# Razor Quan Results	Abundance: F14: Sample	Quan Info	Found in Sample: [S14] F14: Sample	Confidence (by Search Engine): Sequest HT	Percolator q-Value (by Search Engine): Sequest HT	Percolator PEP (by Search Engine): Sequest HT	XCorr (by Search Engine): Sequest HT	Top Apex RT [min]			Peptides	Glycopeptides	N-peptides	N-glycopeptides	D-peptides	D-glycopeptides
TRUE	High	[Y].VPAQEKNFTTAPAICHDGKAHFPREGVF.[V]	1xCarbamidomethyl [C15]; 1xDeamidated [N7]		FALSE	4.92525e-11	0	1	1	24	QHD43416.1_f2P	QHD43416.1_f2P [1055-1082]	2	3125.53	0	1.17784e+09		High	High	0	2.824e-10	11.2	83.92			1.17784e+09	9929855			1.17784e+09	9929855
TRUE	High	[Y].VPAQEKNFTTAPAICHDGKAH.[F]	1xCarbamidomethyl [C15]; 1xDeamidated [N7]		FALSE	1.46751e-08	0	1	1	6	QHD43416.1_f2P	QHD43416.1_f2P [1055-1075]	1	2293.1	0	3.38111e+07		High	High	0	1.445e-08	8.76	56.12			3.38111e+07				3.38111e+07
TRUE	High	[Y].VPAQEKNFTTAPAICHDGKA.[H]	1xCarbamidomethyl [C15]; 1xDeamidated [N7]		FALSE	4.73545e-08	0	1	1	12	QHD43416.1_f2P	QHD43416.1_f2P [1055-1074]	1	2156.04	0	104858404		High	High	0	4.079e-08	8.4	61.22			104858404				104858404
TRUE	High	[Y].VPAQEKNFTTAPAICHDGK.[A]	1xCarbamidomethyl [C15]; 1xDeamidated [N7]		FALSE	1.10328e-07	0	1	1	4	QHD43416.1_f2P	QHD43416.1_f2P [1055-1073]	1	2085.01	0	42871620		High	High	0	9.215e-08	7.53	60.28			42871620				42871620
TRUE	High	[Y].VPAQEKNFTTAPAICH.[D]	1xCarbamidomethyl [C15]; 1xDeamidated [N7]		FALSE	5.19679e-07	0	1	1	10	QHD43416.1_f2P	QHD43416.1_f2P [1055-1070]	1	1784.86	0	2992818272		High	High	0	8.047e-08	6.02	67.84			2992818272				2992818272
TRUE	High	[Y].VPAQEKNFTTAPAIC.[H]	1xCarbamidomethyl [C15]; 1xDeamidated [N7]		FALSE	0.0115058	0	1	1	4	QHD43416.1_f2P	QHD43416.1_f2P [1055-1069]	1	1647.8	0	35796220		High	High	0	0.004321	3.39	78.13			35796220				35796220
TRUE	High	[Y].VPAQEKNFTTAPA.[I]	1xDeamidated [N7]		FALSE	0.0530846	0.000604958	1	1	8	QHD43416.1_f2P	QHD43416.1_f2P [1055-1067]	1	1374.69	0	483274662		High	High	0	0.02702	3.82	60.64			483274662				483274662
TRUE	High	[P].AQEKNFTTAPAICHDGKAHFPREGVF.[V]	1xCarbamidomethyl [C13]; 1xDeamidated [N5]; 1xHexNAc [T]	QHD43416.1_f2P 1xHexNAc [T]	FALSE	0.0823552	0.000604958	1	1	6	QHD43416.1_f2P	QHD43416.1_f2P [1057-1082]	2	3132.48	0	9929855		High	High	0.000817	0.04115	5.6	90.31			1236130403
TRUE	High	[F].TTAPAICHDGKAHFPREGVF.[V]	1xCarbamidomethyl [C7]		FALSE	4.4299e-09	0	1	1	34	QHD43416.1_f2P	QHD43416.1_f2P [1063-1082]	1	2211.08	0	1236130403		High	High	0	8.301e-08	8.17	71			1.96487e+07
TRUE	High	[F].TTAPAICHDGKAHFPR.[E]	1xCarbamidomethyl [C7]		FALSE	3.66827e-06	0	1	1	6	QHD43416.1_f2P	QHD43416.1_f2P [1063-1078]	1	1778.88	0	1.96487e+07		High	High	0	4.444e-06	7.48	48.27			10141251
TRUE	High	[F].TTAPAICHDGKAH.[F]	1xCarbamidomethyl [C7]		FALSE	0.00119852	0	1	1	2	QHD43416.1_f2P	QHD43416.1_f2P [1063-1075]	0	1378.65	0	10141251		High	High	0	0.0002859	4.37	29.53			6.83348e+07
TRUE	High	[F].TTAPAICHDGKA.[H]	1xCarbamidomethyl [C7]		FALSE	0.0158306	0	1	1	6	QHD43416.1_f2P	QHD43416.1_f2P [1063-1074]	0	1241.59	0	6.83348e+07		High	High	0.001744	0.07736	3.69	35.74			31172158
TRUE	High	[F].TTAPAICHDGK.[A]	1xCarbamidomethyl [C7]		FALSE	0.040603	0.000604958	1	1	4	QHD43416.1_f2P	QHD43416.1_f2P [1063-1073]	0	1170.56	0	31172158		High	High	0	0.01891	3.13	32.56
																										6.23669e+09	9929855	0	0	4.87127e+09	9929855
																											0.00158964				0.00203431
Glu-C + Trypsin																										Abundances
Checked	Confidence	Annotated Sequence	Modifications	Modifications in Proteins	Contaminant	Qvality PEP	Qvality q-value	# Protein Groups	# Proteins	# PSMs	Master Protein Accessions	Positions in Master Proteins	# Missed Cleavages	Theo. MH+ [Da]	# Razor Quan Results	Abundance: F14: Sample	Quan Info	Found in Sample: [S14] F14: Sample	Confidence (by Search Engine): Sequest HT	Percolator q-Value (by Search Engine): Sequest HT	Percolator PEP (by Search Engine): Sequest HT	XCorr (by Search Engine): Sequest HT	Top Apex RT [min]			Peptides	Glycopeptides	N-peptides	N-glycopeptides	D-peptides	D-glycopeptides
TRUE	High	[E].KNFTTAPAICHDGK.[A]	1xCarbamidomethyl [C10]		FALSE	0.0133807	0.00159646	1	1	2	QHD43416.1_f2P	QHD43416.1_f2P [1060-1073]	2	1559.76	0	4.79546e+06		High	High	0.001089	0.007762	2.93	44.27			4.79546e+06		4.79546e+06		8555804390
TRUE	High	[E].KNFTTAPAICHDGK.[A]	1xCarbamidomethyl [C10]; 1xDeamidated [N2]		FALSE	2.88851e-07	0	1	1	30	QHD43416.1_f2P	QHD43416.1_f2P [1060-1073]	2	1560.75	0	8555804390		High	High	0	1.099e-06	6.86	47.21			8555804390		310698032		276692944
TRUE	High	[E].KNFTTAPAICHD.[G]	1xCarbamidomethyl [C10]; 1xDeamidated [N2]		FALSE	1.80633e-05	0	1	1	4	QHD43416.1_f2P	QHD43416.1_f2P [1060-1071]	1	1375.63	0	276692944		High	High	0	9.843e-06	5.12	56.84			276692944				1750681658
TRUE	High	[K].NFTTAPAICHDGK.[A]	1xCarbamidomethyl [C9]; 1xDeamidated [N1]		FALSE	0.000485301	0.00140108	1	1	15	QHD43416.1_f2P	QHD43416.1_f2P [1061-1073]	1	1432.65	0	1750681658		High	High	0	0.0003343	4.39	60.3			1750681658				48287076
TRUE	High	[K].NFTTAPAICHD.[G]	1xCarbamidomethyl [C9]; 1xDeamidated [N1]		FALSE	0.0250048	0.00159646	1	1	2	QHD43416.1_f2P	QHD43416.1_f2P [1061-1071]	0	1247.54	0	48287076		High	High	0.001089	0.0147	2.84	72.97			48287076
TRUE	High	[N].FTTAPAICHDGK.[A]	1xCarbamidomethyl [C8]		FALSE	0.00665226	0.00159646	1	1	4	QHD43416.1_f2P	QHD43416.1_f2P [1062-1073]	1	1317.63	0	310698032		High	High	0.006042	0.09683	3.71	48.59			310698032
TRUE	High	[F].TTAPAICHDGK.[A]	1xCarbamidomethyl [C7]		FALSE	0.0121819	0.00159646	1	1	6	QHD43416.1_f2P	QHD43416.1_f2P [1063-1073]	1	1170.56	0	1.56898e+08		High	High	0	0.04374	2.65	60.3			1.56898e+08
																										11103857449	0	3.15493e+08	0	10631466068	0
																											0		0		0
