## Supplementary material for "Site-specific O-glycosylation analysis of SARS-CoV-2 spike protein produced in insect and human cells": Dataset S6

### Sheet: occupancy data
SITE	plus 0	plus 203	sum	ratio0	ratio203			site	average0	average203			SEM0	SEM203
T63	1	0	1	1	0			T63	0.697137	0.302863			0.176611	0.176611
T63	581649895	89010666	670660561	0.867279	0.132721			T76	0.977547	0.0224533			0.0220559	0.0220559
T63	24704063	53586038	78290101	0.315545	0.684455			T114	0.999616	0.000384495			0.000384495	0.000384495
T63	0	1	1	0	1			T167	0.964659	0.0353405			0.0353405	0.0353405
T63	1	0	1	1	0			T236	0.675634	0.324366			0.205265	0.205265
T63	1	0	1	1	0			S803	0.925823	0.0741766			0.0741766	0.0741766
T76	581649895	89010666	670660561	0.867279	0.132721			S1097	0.981926	0.0180737			0.0110924	0.0110924
T76	41960520768	84036883	42044557651	0.998001	0.00199876
T76	1	0	1	1	0
T76	1	0	1	1	0
T76	1	0	1	1	0
T76	1	0	1	1	0
T114	1	0	1	1	0
T114	28340452467	21810302	28362262769	0.999231	0.00076899
T167	1	0	1	1	0
T167	1	0	1	1	0
T167	1	0	1	1	0
T167	845843468	227620585	1073464053	0.787957	0.212043
T167	1	0	1	1	0
T167	1	0	1	1	0
T236	14000543	246207807	260208350	0.0538051	0.946195
T236	1	0	1	1	0
T236	1	0	1	1	0
T236	0	1	1	0	1
T236	1	0	1	1	0
T236	1	0	1	1	0
S803	1	0	1	1	0
S803	1	0	1	1	0
S803	1086292469	458286746	1544579215	0.703293	0.296707
S803	1	0	1	1	0
S1097	1	0	1	1	0
S1097	19617754912	932216704	20549971616	0.954637	0.0453634
S1097	9974104005	276049716	10250153721	0.973069	0.0269313
S1097	1	0	1	1	0

### Sheet: peptides
POSITION	EXP_1	SEQUENCE	INTENSITY	EXP_2	SEQUENCE	INTENSITY	PROTEIN		sum intensity	plus 0	plus 203	SITE
T63
	[1]	F.FSN(2.988261)VTWFH.A	673250314	[2]	F.FSN(2.988261)VTWFH.A	724097734	COV19-double		1397348048	1	0	T63
	[1]	F.FSN(2.988261)VTWFHAIHVSGTN(2.988261)GTK.R	169812760	[2]	F.FSN(2.988261)VTWFHAIHVSGTN(2.988261)GTK.R	167250992	COV19-double		337063752	581649895	89010666	T63
	[1]	F.FSN(203.079373)VTWFHAIHVSGTN(2.988261)GTK.R	69340617	[2]	F.FSN(203.079373)VTWFHAIHVSGTN(2.988261)GTK.R	75360634	COV19-double		144701251
	[1]	F.FSN(203.079373)VTWFHAIHVSGTN(2.988261)GTK.R	99884892	[2]	F.FSN(203.079373)VTWFHAIHVSGTN(2.988261)GTK.R	0	COV19-double		99884892
	[1]	F.FSNVT(203.079373)WFHAIHVSGTN(2.988261)GTK.R	0	[2]	F.FSNVT(203.079373)WFHAIHVSGTN(2.988261)GTK.R	89010666	COV19-double		89010666
	[1]	R.SSVLHSTQDLFLPFFSN(2.988261)VTW.F	24704063	[2]	R.SSVLHSTQDLFLPFFSN(2.988261)VTW.F	0	COV19-double		24704063	24704063	53586038	T63
	[1]	R.SSVLHSTQDLFLPFFSNVT(203.079373)W.F	53586038	[2]	R.SSVLHSTQDLFLPFFSNVT(203.079373)W.F	0	COV19-double		53586038
	[1]	R.SSVLHSTQDLFLPFFSNVT(203.079373)WF.H	305103475	[2]	R.SSVLHSTQDLFLPFFSNVT(203.079373)WF.H	209336845	COV19-double		514440320	0	1	T63
	[1]	R.SSVLHSTQDLFLPFFSN(2.988261)VTWFH.A	82669830	[2]	R.SSVLHSTQDLFLPFFSN(2.988261)VTWFH.A	251906	COV19-double		82921736	1	0	T63
	[1]	R.SSVLHSTQDLFLPFFSN(2.988261)VTWFHAIHVSGTN(2.988261)GTK.R	217161588	[2]	R.SSVLHSTQDLFLPFFSN(2.988261)VTWFHAIHVSGTN(2.988261)GTK.R	155405476	COV19-double		372567064	1	0	T63
	[1]	R.SSVLHSTQDLFLPFFSN(2.988261)VTWFHAIHVSGTN(2.988261)GTK.R	0	[2]	R.SSVLHSTQDLFLPFFSN(2.988261)VTWFHAIHVSGTN(2.988261)GTK.R	1163215652	COV19-double		1163215652
	[1]	R.SSVLHSTQDLFLPFFSN(2.988261)VTWFHAIHVSGTN(2.988261)GTK.R	157151827	[2]	R.SSVLHSTQDLFLPFFSN(2.988261)VTWFHAIHVSGTN(2.988261)GTK.R	144576751	COV19-double		301728578
	[1]	R.SSVLHSTQDLFLPFFSN(203.079373)VTWFHAIHVSGTN(2.988261)GTK.R	406942412	[2]	R.SSVLHSTQDLFLPFFSN(203.079373)VTWFHAIHVSGTN(2.988261)GTK.R	0	COV19-double		406942412
	[1]	R.SSVLHSTQDLFLPFFSN(203.079373)VTWFHAIHVSGTN(2.988261)GTK.R	89252590	[2]	R.SSVLHSTQDLFLPFFSN(203.079373)VTWFHAIHVSGTN(2.988261)GTK.R	0	COV19-double		89252590
T76
	[1]	F.FSN(2.988261)VTWFHAIHVSGTN(2.988261)GTK.R	169812760	[2]	F.FSN(2.988261)VTWFHAIHVSGTN(2.988261)GTK.R	167250992	COV19-double		337063752	581649895	89010666	T76
	[1]	F.FSN(203.079373)VTWFHAIHVSGTN(2.988261)GTK.R	69340617	[2]	F.FSN(203.079373)VTWFHAIHVSGTN(2.988261)GTK.R	75360634	COV19-double		144701251
	[1]	F.FSN(203.079373)VTWFHAIHVSGTN(2.988261)GTK.R	99884892	[2]	F.FSN(203.079373)VTWFHAIHVSGTN(2.988261)GTK.R	0	COV19-double		99884892
	[1]	F.FSNVT(203.079373)WFHAIHVSGTN(2.988261)GTK.R	0	[2]	F.FSNVT(203.079373)WFHAIHVSGTN(2.988261)GTK.R	89010666	COV19-double		89010666
	[1]	F.HAIHVSGTN(2.988261)GTK.R	4595743136	[2]	F.HAIHVSGTN(2.988261)GTK.R	4509618495	COV19-double		9105361631	41960520768	84036883	T76
	[1]	F.HAIHVSGTN(2.988261)GTK.R	17010227885	[2]	F.HAIHVSGTN(2.988261)GTK.R	15605173007	COV19-double		32615400892
	[1]	F.HAIHVSGTN(203.079373)GTK.R	239758245	[2]	F.HAIHVSGTN(203.079373)GTK.R	0	COV19-double		239758245
	[1]	F.HAIHVSGTNGT(203.079373)K.R	45141769	[2]	F.HAIHVSGTNGT(203.079373)K.R	38895114	COV19-double		84036883
	[1]	F.HAIHVSGTN(2.988261)GTKR.F	16676796	[2]	F.HAIHVSGTN(2.988261)GTKR.F	0	COV19-double		16676796	1	0	T76
	[1]	H.AIHVSGTN(2.988261)GTK.R	1209517141	[2]	H.AIHVSGTN(2.988261)GTK.R	1308358179	COV19-double		2517875320	1	0	T76
	[1]	R.SSVLHSTQDLFLPFFSN(2.988261)VTWFHAIHVSGTN(2.988261)GTK.R	217161588	[2]	R.SSVLHSTQDLFLPFFSN(2.988261)VTWFHAIHVSGTN(2.988261)GTK.R	155405476	COV19-double		372567064	1	0	T76
	[1]	R.SSVLHSTQDLFLPFFSN(2.988261)VTWFHAIHVSGTN(2.988261)GTK.R	0	[2]	R.SSVLHSTQDLFLPFFSN(2.988261)VTWFHAIHVSGTN(2.988261)GTK.R	1163215652	COV19-double		1163215652
	[1]	R.SSVLHSTQDLFLPFFSN(2.988261)VTWFHAIHVSGTN(2.988261)GTK.R	157151827	[2]	R.SSVLHSTQDLFLPFFSN(2.988261)VTWFHAIHVSGTN(2.988261)GTK.R	144576751	COV19-double		301728578
	[1]	R.SSVLHSTQDLFLPFFSN(203.079373)VTWFHAIHVSGTN(2.988261)GTK.R	406942412	[2]	R.SSVLHSTQDLFLPFFSN(203.079373)VTWFHAIHVSGTN(2.988261)GTK.R	0	COV19-double		406942412
	[1]	R.SSVLHSTQDLFLPFFSN(203.079373)VTWFHAIHVSGTN(2.988261)GTK.R	89252590	[2]	R.SSVLHSTQDLFLPFFSN(203.079373)VTWFHAIHVSGTN(2.988261)GTK.R	0	COV19-double		89252590
	[1]	W.FHAIHVSGTN(2.988261)GTK.R	188963126	[2]	W.FHAIHVSGTN(2.988261)GTK.R	173423247	COV19-double		362386373	1	0	T76
	[1]	W.FHAIHVSGTN(2.988261)GTK.R	1463831412	[2]	W.FHAIHVSGTN(2.988261)GTK.R	1468006573	COV19-double		2931837985
	[1]	W.FHAIHVSGTN(2.988261)GTKR.F	91727	[2]	W.FHAIHVSGTN(2.988261)GTKR.F	0	COV19-double		91727				Intensity < 1e7
T114
	[1]	K.TQSLLIVN(2.988261)NATN.V	0	[2]	K.TQSLLIVN(2.988261)NATN.V	215913232	COV19-double		215913232	1	0	T114
	[1]	K.TQSLLIVNN(2.988261)ATN.V	231381707	[2]	K.TQSLLIVNN(2.988261)ATN.V	215913232	COV19-double		447294939
	[1]	K.T(203.079373)QSLLIVNNATNVVIK.V	0	[2]	K.T(203.079373)QSLLIVNNATNVVIK.V	21810302	COV19-double		21810302	28340452467	21810302	T114
	[1]	K.TQSLLIVN(2.988261)NATNVVIK.V	4888130195	[2]	K.TQSLLIVN(2.988261)NATNVVIK.V	7092639076	COV19-double		11980769271
	[1]	K.TQSLLIVN(203.079373)NATNVVIK.V	0	[2]	K.TQSLLIVN(203.079373)NATNVVIK.V	2517226996	COV19-double		2517226996
	[1]	K.TQSLLIVNN(2.988261)ATNVVIK.V	2400119727	[2]	K.TQSLLIVNN(2.988261)ATNVVIK.V	6705257471	COV19-double		9105377198
	[1]	K.TQSLLIVNN(203.079373)ATNVVIK.V	2219852006	[2]	K.TQSLLIVNN(203.079373)ATNVVIK.V	2517226996	COV19-double		4737079002
T167
	[1]	F.RVYSSANN(2.988261)CTFEYVSQPFLMDLEGK.Q	90830175	[2]	F.RVYSSANN(2.988261)CTFEYVSQPFLMDLEGK.Q	90321710	COV19-double		181151885	1	0	T167
	[1]	R.VYSSANN(2.988261)CTFEYV.S	151773215	[2]	R.VYSSANN(2.988261)CTFEYV.S	147544415	COV19-double		299317630	1	0	T167
	[1]	R.VYSSANN(2.988261)CTFEYVSQPF.L	2366757945	[2]	R.VYSSANN(2.988261)CTFEYVSQPF.L	2254092415	COV19-double		4620850360	1	0	T167
	[1]	R.VYSSANN(2.988261)CTFEYVSQPFLM(15.9994)DLEGK.Q	131166257	[2]	R.VYSSANN(2.988261)CTFEYVSQPFLM(15.9994)DLEGK.Q	143950743	COV19-double		275117000	845843468	227620585	T167
	[1]	R.VYSSANN(2.988261)CTFEYVSQPFLM(15.9994)DLEGK.Q	235039266	[2]	R.VYSSANN(2.988261)CTFEYVSQPFLM(15.9994)DLEGK.Q	334905724	COV19-double		569944990
	[1]	R.VYSSANN(2.988261)CTFEYVSQPFLMDLEGK.Q	390739	[2]	R.VYSSANN(2.988261)CTFEYVSQPFLMDLEGK.Q	0	COV19-double		390739
	[1]	R.VYSSANN(2.988261)CTFEYVSQPFLMDLEGK.Q	390739	[2]	R.VYSSANN(2.988261)CTFEYVSQPFLMDLEGK.Q	0	COV19-double		390739
	[1]	R.VYSSANNCT(203.079373)FEYVSQPFLMDLEGK.Q	104686891	[2]	R.VYSSANNCT(203.079373)FEYVSQPFLMDLEGK.Q	122933694	COV19-double		227620585
	[1]	Y.SSANN(2.988261)CTFEY.V	1731326545	[2]	Y.SSANN(2.988261)CTFEY.V	0	COV19-double		1731326545	1	0	T167
	[1]	Y.SSANN(2.988261)CTFEYVSQPFLMDLEGK.Q	90325335	[2]	Y.SSANN(2.988261)CTFEYVSQPFLMDLEGK.Q	58347226	COV19-double		148672561	1	0	T167
T236
	[1]	F.SALEPLVDLPIGIN(2.988261)IT.R	14000543	[2]	F.SALEPLVDLPIGIN(2.988261)IT.R	0	COV19-double		14000543	14000543	246207807	T236
	[1]	F.SALEPLVDLPIGINIT(203.079373).R	125312384	[2]	F.SALEPLVDLPIGINIT(203.079373).R	120895423	COV19-double		246207807
	[1]	F.SALEPLVDLPIGIN(2.988261)ITR.F	506178	[2]	F.SALEPLVDLPIGIN(2.988261)ITR.F	132461	COV19-double		638639				Intensity < 1e7
	[1]	F.SALEPLVDLPIGIN(2.988261)ITRF.Q	220640771	[2]	F.SALEPLVDLPIGIN(2.988261)ITRF.Q	15062632	COV19-double		235703403	1	0	T236
	[1]	F.SALEPLVDLPIGIN(203.079373)ITRF.Q	134103075	[2]	F.SALEPLVDLPIGIN(203.079373)ITRF.Q	70845836	COV19-double		204948911
	[1]	L.PQGFSALEPLVDLPIGIN(203.079373)ITRFQT.L	0	[2]	L.PQGFSALEPLVDLPIGIN(203.079373)ITRFQT.L	55218449	COV19-double		55218449	1	0	T236
	[1]	L.VDLPIGINIT(203.079373).R	34810751	[2]	L.VDLPIGINIT(203.079373).R	0	COV19-double		34810751	0	1	T236
	[1]	L.VDLPIGIN(2.988261)ITR.F	352223241	[2]	L.VDLPIGIN(2.988261)ITR.F	178532	COV19-double		352401773	1	0	T236
	[1]	L.VDLPIGIN(203.079373)ITR.F	206951	[2]	L.VDLPIGIN(203.079373)ITR.F	190880	COV19-double		397831
	[1]	L.VDLPIGIN(2.988261)ITRF.Q	46263986	[2]	L.VDLPIGIN(2.988261)ITRF.Q	0	COV19-double		46263986	1	0	T236
S803
	[1]	F.N(2.988261)FSQILPDPSKPS.K	723448296	[2]	F.N(2.988261)FSQILPDPSKPS.K	854087227	COV19-double		1577535523	1	0	S803
	[1]	F.N(203.079373)FSQILPDPSKPS.K	968100936	[2]	F.N(203.079373)FSQILPDPSKPS.K	934629712	COV19-double		1902730648
	[1]	F.N(2.988261)FSQILPDPSKPSK.R	0	[2]	F.N(2.988261)FSQILPDPSKPSK.R	179558414	COV19-double		179558414	1	0	S803
	[1]	K.DFGGFN(2.988261)FSQILPDPSK.P	497985438	[2]	K.DFGGFN(2.988261)FSQILPDPSK.P	588307031	COV19-double		1086292469	1086292469	458286746	S803
	[1]	K.DFGGFNFS(203.079373)QILPDPSK.P	217962142	[2]	K.DFGGFNFS(203.079373)QILPDPSK.P	240324604	COV19-double		458286746
	[1]	K.DFGGFN(2.988261)FSQILPDPSKPSK.R	1948055260	[2]	K.DFGGFN(2.988261)FSQILPDPSKPSK.R	2026648172	COV19-double		3974703432	1	0	S803
	[1]	K.DFGGFN(2.988261)FSQILPDPSKPSK.R	3442033239	[2]	K.DFGGFN(2.988261)FSQILPDPSKPSK.R	3363142020	COV19-double		6805175259
	[1]	K.DFGGFN(203.079373)FSQILPDPSKPSK.R	722055273	[2]	K.DFGGFN(203.079373)FSQILPDPSKPSK.R	716996245	COV19-double		1439051518
S1097
	[1]	G.VFVSN(2.988261)GTHW.F	162715878	[2]	G.VFVSN(2.988261)GTHW.F	0	COV19-double		162715878	1	0	S1097
	[1]	R.EGVFVS(203.079373)NGTHW.F	483278819	[2]	R.EGVFVS(203.079373)NGTHW.F	448937885	COV19-double		932216704	19617754912	932216704	S1097
	[1]	R.EGVFVSN(2.988261)GTHW.F	9123202467	[2]	R.EGVFVSN(2.988261)GTHW.F	9562335741	COV19-double		18685538208
	[1]	R.EGVFVSN(203.079373)GTHW.F	483278819	[2]	R.EGVFVSN(203.079373)GTHW.F	448937885	COV19-double		932216704
	[1]	R.EGVFVS(203.079373)NGTHWF.V	130435004	[2]	R.EGVFVS(203.079373)NGTHWF.V	145614712	COV19-double		276049716	9974104005	276049716	S1097
	[1]	R.EGVFVSN(2.988261)GTHWF.V	5071467513	[2]	R.EGVFVSN(2.988261)GTHWF.V	4902636492	COV19-double		9974104005
	[1]	R.EGVFVSN(2.988261)GTHWFV.T	65895936	[2]	R.EGVFVSN(2.988261)GTHWFV.T	86196354	COV19-double		152092290	1	0	S1097
